# GSK3α/β restrains IFNγ-inducible costimulatory molecule expression in alveolar macrophages, limiting CD4^+^ T cell activation

**DOI:** 10.1101/2023.08.16.553574

**Authors:** Laurisa M. Ankley, Kayla N. Conner, Taryn E. Vielma, Mahima Thapa, Andrew J Olive

**Affiliations:** Department of Microbiology and Molecular Genetics, College of Osteopathic Medicine, Michigan State University, East Lansing, MI 48824, USA

## Abstract

Macrophages play a crucial role in eliminating respiratory pathogens. Both pulmonary resident alveolar macrophages (AMs) and recruited macrophages contribute to detecting, responding to, and resolving infections in the lungs. Despite their distinct functions, it remains unclear how these macrophage subsets regulate their responses to infection, including how activation by the cytokine IFNγ is regulated. This shortcoming prevents the development of therapeutics that effectively target distinct lung macrophage populations without exacerbating inflammation. We aimed to better understand the transcriptional regulation of resting and IFNγ-activated cells using a new *ex vivo* model of AMs from mice, fetal liver-derived alveolar-like macrophages (FLAMs), and immortalized bone marrow-derived macrophages (iBMDMs). Our findings reveal that IFNγ robustly activates both macrophage types; however, the profile of activated IFNγ-stimulated genes varies greatly between these cell types. Notably, FLAMs show limited expression of costimulatory markers essential for T cell activation upon stimulation with only IFNγ. To understand cell type-specific differences, we examined how the inhibition of the regulatory kinases GSK3α/β alters the IFNγ response. GSK3α/β controlled distinct IFNγ responses, and in AM-like cells, we found GSK3α/β restrained the induction of type I IFN and TNF, thus preventing the robust expression of costimulatory molecules and limiting CD4^+^ T cell activation. Together, these data suggest that the capacity of AMs to respond to IFNγ is restricted in a GSK3α/β-dependent manner and that IFNγ responses differ across distinct macrophage populations. These findings lay the groundwork to identify new therapeutic targets that activate protective pulmonary responses without driving deleterious inflammation.
