## Supplementary material for "GSK3α/β restrains IFNγ-inducible costimulatory molecule expression in alveolar macrophages, limiting CD4^+^ T cell activation": TableS4

### Sheet: Sheet1
TableS4 Normalized Counts used in Heatmaps (Figure 1D and Figure 3C)
Related to Figure 1D Normalized Counts of Resident vs Recruited macrophage markers (Immgen PMs and AMs, FLAMs, and iBMDMs)
Gene Name	PM_1	PM_2	PM_3	AM_1	AM_2	AM_3	FLAM_1	FLAM_2	FLAM_3	iBMDM_1	iBMDM_2	iBMDM_3
Siglecf	12.0093	17.3784	16.0806	4521.27	4380.16	4753.26	1193.88	1214.46	1148.12	4.94019	6.71271	7.63639
Siglec1	410.719	472.691	484.429	1946.8	1390.24	1654.74	6901.27	6779.87	6689.3	1017.68	1008.58	965.779
Marco	7772.43	7451.84	7037.28	3638.5	3849.34	3786.17	14317.8	15398	14545.3	53.5821	55.7994	57.9468
Cd200	0	0	0	429.638	359.296	471.216	1065.82	994.677	1085.94	0	0	0
Tlr2	1585.23	1532.77	1776.91	6548.62	7211.2	6139.51	4232.8	4370.43	4388.5	809.811	870.135	1218.68
Mrc1	629.288	441.41	619.104	4809.93	4483.08	4405.32	16876.8	16095.3	17391	304.392	349.061	256.493
Itgal	132.103	107.746	88.4434	3494.17	2524.1	3298.51	9312.3	9301.43	9076.55	1027.18	886.917	747.468
Itgax	0	0	0	4370.23	3993.79	4432.72	1049.77	1135.5	1159.12	509.6	592.816	1322.44
Pparg	4.80373	13.9027	20.1008	808.928	1500.38	1019.14	3455.55	3602.71	3477.36	9.12035	7.13226	13.9252
Car4	0	0	0	8260.46	9769.61	11232.5	8098.1	8803.75	8995.03	0	0	0
Maff	12.0093	10.427	6.03023	607.535	368.324	1084.89	826.384	882.221	882.326	230.669	174.53	309.049
Runx2	14.4112	3.47567	14.0705	573.97	725.815	827.368	1039.94	1015.19	1014.66	273.991	324.727	368.793
Bhlhe41	67.2522	52.1351	78.393	3158.51	1857.87	4125.88	5285.52	5738.02	5681.09	748.249	795.037	1848.01
Fosl2	398.709	517.875	510.56	2688.59	1868.7	2594.43	3645.19	3483.76	3760.98	1106.22	1138.64	1210.59
Lmo4	177.738	166.832	148.746	2900.06	3647.13	3610.83	1775.27	1856.73	1750.62	362.914	312.98	362.953
Acot1	14.4112	17.3784	8.04031	3692.2	2543.96	5849.11	404.185	362.322	393.577	89.3034	94.817	202.589
Acot4	7.20559	0	8.04031	386.003	283.465	953.391	107.433	91.9478	98.5839	0	0.419544	0
Acaa1b	0	0	0	27758.7	16444.6	40831.4	1845.69	1903.56	1710.43	109.064	101.11	154.974
Scd1	7.20559	41.7081	32.1612	77.2006	46.9432	46.5737	9388.28	9204.01	9554.3	777.13	775.738	1395.66
Acox3	941.531	684.707	771.87	1319.12	1193.44	1262.97	3610.8	3582.55	3709.79	524.42	539.534	924.902
Cpt1a	1887.86	1501.49	1817.11	4209.11	4517.38	3282.07	4428.02	4363.25	4322.53	289.951	245.853	287.488
Acox1	734.97	563.059	615.084	5333.55	4901.96	3983.42	4451.27	4415.2	4550.03	890.754	737.14	998.122
Cpt2	485.176	503.972	373.875	1893.09	1708.01	2490.32	506.05	504.858	487.611	203.308	206.416	283.445
Eci2	847.858	590.864	775.89	1473.52	1585.24	1057.5	1076.95	1149.52	1122.34	316.932	328.084	478.847
Acsl1	612.475	705.561	566.842	2017.29	1677.32	1767.06	1906.61	1895.01	1924.66	772.95	692.668	919.512
Acsl3	12.0093	13.9027	2.01008	137.618	43.3322	52.0529	1144.43	1089.7	1237.99	357.214	392.694	371.937
Aldh9a1	1212.94	1098.31	1091.47	3104.81	3168.67	2262.93	2006.51	2025.93	2073.68	840.212	777.835	1045.29
Cd14	11461.7	11021.4	11172	2544.26	1847.04	2791.68	396.651	465.55	430.357	2410.81	2205.13	2652.52
Mafb	7537.05	8272.1	6679.49	0	0	0	9.49867	5.46902	10.6167	350.754	367.101	687.276
Apoe	671523	766035	569532	7065.53	2401.33	4939.55	61.9051	57.0828	65.9754	1722.23	1609.79	3279.16
Cd40	744.578	642.999	876.394	0	0	5.47926	0	0.341813	0	454.878	431.711	539.938
Cd80	247.392	274.578	325.633	23.4958	70.4148	54.7926	21.6177	21.1924	17.8209	218.508	224.456	169.797
Cd86	2125.65	1630.09	2154.8	40.2786	39.7212	73.97	68.1284	68.0209	74.6963	962.957	941.038	637.414
Tnfsf4	2.40186	6.95134	0	0	0	0	0	0	0	0.760029	0	0
Cd27	153.719	142.503	166.836	13.4262	30.6936	10.9585	4.25802	6.15264	6.0667	7.98031	7.97134	11.23
Cd274	134.504	93.8431	128.645	2178.4	1677.32	2895.79	2669.12	2576.59	2698.93	375.454	359.13	371.488
Pdcd1lg2	0	3.47567	0	83.9137	57.7763	109.585	55.3543	44.4357	37.5377	1.52006	2.51727	7.1872
Related to Figure 3C (normalized reads of iBMDMs and FLAMs with and without IFN-gamma treatment)
Gene Name	iBMDM_1	iBMDM_2	iBMDM_3	FLAM_1	FLAM_2	FLAM_3	iBMDM_IFNg_1	iBMDM_IFNg_2	iBMDM_IFNg_3	FLAM_IFNg_1	FLAM_IFNg_2
Adar	1401.41	1488.27	1610.25	2015.49	1771.35	2165.7	2102.72	2173.64	2743.85	6271.02	6183.46
Apol6	0	0	0	0	0	0	79.235	56.261	202.747	6.66623	5.02639
Arid5b	833.885	887.86	737.286	750.555	767.234	820.223	693.68	730.499	948.539	2435.08	2296.05
Arl4a	182.375	176.181	158.882	90.7726	130.285	79.6562	299.747	286.663	277.485	108.564	114.602
B2m	26062.8	27586.3	29394.1	19145.5	24912.1	18719.2	70927.3	75682.6	85020.3	141564	140163
Bank1	185.974	135.613	162.453	73.9629	86.8567	85.9656	127.822	108.057	73.9431	7.61855	11.0581
Batf2	7.199	3.47726	7.14078	1.68097	0	0	1120.5	1193.09	3317.1	1233.25	1118.87
Bpgm	197.973	199.363	232.076	411.839	419.807	379.353	204.067	267.016	209.903	365.69	325.71
Bst2	1631.77	1605.34	1751.28	679.113	381.643	621.476	4727.19	5351.94	6276.42	8582.3	8320.68
Btg1	3924.66	3907.28	4097.03	10549	12645.5	10537.5	5907.49	5409.09	7753.69	17399.8	17990.4
C1s1	39.5945	16.2272	33.0261	5.88341	1.31601	0	714.61	746.574	1031.23	159.037	161.85
Casp1	1001.86	844.974	769.42	1236.36	1623.96	1134.12	2137.1	2024.5	1927.29	4323.53	4267.4
Casp3	1201.03	1342.22	1246.07	1638.95	1568.68	1417.25	1788.77	1802.14	1976.59	1487.52	1511.94
Casp4	412.743	308.317	299.913	158.852	238.198	123.033	871.585	799.263	980.342	1418.95	1442.57
Casp7	286.76	295.567	294.557	1956.65	2020.08	1832.88	1035.29	1085.03	1268.96	3575	3785.88
Casp8	1558.58	1663.29	1542.41	3932.64	4391.53	3764.35	1228.89	1177.02	1233.18	5132.05	5308.87
Ccl5	10.7985	3.47726	8.03338	0.840487	0	0	992.68	1091.28	1930.47	13.3325	8.04222
Cd274	705.502	700.088	591.793	6591.94	6773.51	6237.63	4760.83	4667.87	7530.27	31815.1	30963.6
Cd38	2855.6	2393.51	2601.92	247.944	248.726	177.452	2973.55	2583.54	3395.82	406.64	365.921
Cd40	958.667	959.724	1028.27	1.68097	1.31601	1.57735	1864.26	1986.1	2901.27	156.18	137.723
Cd69	0	5.79543	5.35559	0	0	1.57735	48.5875	44.6516	48.5003	155.228	140.739
Cd74	5540.83	5689.96	6601.66	645.494	738.282	682.993	55233.5	57880.9	64705.8	59323.7	57974.4
Cd86	1713.36	1543.9	1671.84	129.435	253.99	131.709	3244.9	3300.64	3560.4	1743.7	1736.11
Cdkn1a	6315.93	6576.66	7172.92	2125.59	1760.82	2040.3	9826.63	10575.3	13551.5	1558.95	1629.56
Cfb	35.995	35.9317	24.9927	814.432	601.417	563.903	932.132	944.827	1673.66	43005.8	38904.2
Cfh	163.177	117.068	126.749	3.36195	9.21207	19.7169	1020.34	732.286	903.219	976.127	1042.47
Ciita	11.9983	20.8636	15.1742	112.625	92.1207	131.709	1752.14	1987.89	2995.89	3297.88	3153.56
Cmklr1	15.5978	12.75	17.852	1.68097	0	0.788675	19.435	18.7537	23.0575	3.80927	2.01056
Cmpk2	0	0	0	20.1717	2.63202	7.09808	0	0	0	2047.49	1951.24
Cmtr1	53.9925	140.249	55.3411	40.3434	72.3806	55.2073	75.4975	74.1216	97.7957	162.846	127.67
Cxcl10	7.199	13.909	11.6038	4.20243	3.94803	7.09808	503.815	548.321	3248.73	804.709	678.562
Cxcl11	0	0	0	0	0	0	11.2125	10.7164	131.984	0	0
Cxcl9	0	0	0.892598	0	0	0	2967.57	3377.44	8713.36	1295.15	1225.43
Cybb	13806.5	13161.4	11398.5	41121.7	42865.1	38460.5	41050.4	40116.7	38332.7	136711	136717
Ddx58	733.099	680.384	764.957	807.708	917.259	772.902	979.225	1008.23	995.449	5875.81	5729.08
Ddx60	0	0	0	224.41	155.289	158.524	0.7475	0	0	2688.4	2639.86
Dhx58	195.573	159.954	175.842	347.962	232.934	362.791	411.125	501.884	609.037	2983.61	2748.43
Eif2ak2	829.085	840.338	574.833	1642.31	1412.08	1519.78	1071.91	1027.88	837.227	4804.45	5255.59
Eif4e3	559.123	559.839	588.222	569.01	563.253	569.424	1179.55	1163.62	1273.73	1735.12	1701.94
Epsti1	623.914	622.43	736.393	70.6009	75.0126	103.316	2045.91	2320.09	2745.44	1273.25	1231.47
Fas	227.968	161.113	209.761	206.76	240.83	186.916	571.837	529.567	659.922	485.683	404.122
Fcgr1	5434.05	5628.53	6382.08	1570.03	1698.97	1394.38	5521.78	6074.4	6697.81	10308.8	9701.93
Fgl2	1.19983	0	0.892598	0	1.31601	3.94338	1.495	5.35819	7.15578	1653.23	1667.76
Fpr1	0	0	0.892598	8643.57	11159.8	8555.55	1.495	0.893031	0	19546.3	19461.2
Gbp10	7.199	9.27269	5.35559	12.6073	23.6882	14.9848	2267.91	2196.86	3706.7	7024.3	6949.48
Gbp11	11.9983	6.95452	3.57039	39.5029	19.7402	32.3357	1095.83	1138.61	1527.36	5872	5408.39
Gbp2	93.587	90.4088	60.6967	306.778	298.734	225.561	86494.7	93807.6	170477	76083.6	73597.4
Gbp2b	2.39967	0	0.892598	0	2.63202	2.36603	931.385	980.548	1786.56	750.427	732.847
Gbp3	68.3905	67.227	55.3411	104.22	51.3244	96.2184	4612.82	4526.77	6351.95	7657.59	7585.83
Gbp4	21.597	16.2272	20.5298	1.68097	1.31601	1.57735	11563.1	11752.3	20875.8	13077.2	11679.3
Gbp5	1.19983	0	0	21.8527	27.6362	35.4904	6569.03	6680.77	16560.9	14492.4	13746.2
Gbp6	3.5995	4.63635	4.46299	73.1224	65.8005	47.3205	3912.41	3977.56	5790.62	21274.8	20914.8
Gbp7	143.98	143.727	121.393	1213.66	1093.6	1140.42	11681.2	9002.65	11845.2	13417.2	14012.6
Gbp8	428.341	340.772	286.524	38.6624	36.8483	52.0526	7930.97	7540.76	8093.19	7245.24	6934.41
Gbp9	99.5862	97.3633	91.045	34.46	47.3764	15.7735	4499.95	4141.88	4213.17	5685.34	5720.03
Gch1	884.278	785.861	938.121	923.695	854.091	1047.36	796.835	848.38	964.441	1401.81	1416.44
Gpr18	0	0	0	0	5.26404	1.57735	0	7.14425	2.38526	101.898	94.4961
H2-Aa	20.3972	8.11361	18.7446	107.582	163.185	85.9656	12827.1	14385.8	12825.6	11282.1	11657.2
H2-DMa	243.566	200.522	199.942	1391.85	1801.62	1425.14	2947.39	2978.26	3480.1	8693.72	8512.69
Helz2	1665.37	1730.52	1803.05	1206.94	939.632	1125.44	1619.08	1581.56	2227.04	6716.7	6314.15
Herc6	176.376	108.954	100.864	512.697	501.4	504.752	666.022	580.47	554.971	4523.51	4779.09
Hif1a	3743.48	3349.76	2629.59	5558.14	6018.12	5581.46	7578.9	6758.46	6065.72	4933.01	4843.43
Icam1	2067.31	2157.06	2546.58	1740.65	1458.14	1701.96	5371.53	5517.15	14057.1	8890.85	7955.77
Ifi27	326.355	272.385	435.588	274.839	248.726	263.418	523.997	452.767	600.291	384.737	392.058
Ifi30	2207.69	2277.61	2788.48	1701.99	1654.23	1497.69	4322.04	4682.16	5393.87	5616.78	5257.6
Ifi35	224.369	162.272	262.424	527.826	477.712	559.171	453.732	556.358	671.054	2133.19	1892.94
Ifi44	1.19983	0	0.892598	0	0	0	211.542	207.183	131.189	424.734	416.185
Ifih1	0	0	0	608.513	505.348	591.507	0.7475	0	0	3456.92	3520.48
Ifit2	187.174	185.454	143.708	34.46	9.21207	20.5056	1964.43	1762.84	1579.04	15397.1	15546.6
Ifit3	5.99917	0	0.892598	2.52146	0	3.94338	118.105	95.5543	129.599	6706.23	6189.49
Ifitm2	5798.8	6386.57	6867.65	499.249	668.533	519.737	8114.86	9054.44	10140.5	637.101	495.602
Ifitm3	5684.81	5575.21	6383.86	0	0	0	18880.3	18972.4	24758.2	129.515	86.4539
Ifnar2	1348.61	1226.31	1453.15	1637.27	1733.19	1617.57	1579.47	1632.46	1911.39	3743.56	3784.87
Il10ra	968.266	1163.72	1080.94	3402.29	3218.96	3390.52	571.09	555.465	779.185	7186.2	6950.49
Il15	311.957	323.385	309.732	221.889	248.726	242.912	391.69	380.431	417.421	292.362	318.673
Il15ra	262.764	300.203	242.787	273.999	357.955	244.489	1349.98	1483.32	1654.58	1104.69	1195.28
Il18bp	69.5904	53.318	66.9449	61.3555	47.3764	61.5167	331.89	313.454	372.896	2810.29	2515.2
Il4ra	1734.96	1817.45	1728.96	7995.55	6178.67	8141.5	1952.47	2023.61	3258.27	10957.4	10767.5
Irf1	757.095	814.838	890.813	648.015	588.257	680.627	6093.62	6763.82	13736.7	20285.3	20508.7
Irf2	998.262	1148.65	1233.57	2170.98	2251.69	2206.71	1752.89	1777.13	1975.79	5946.28	5712.99
Irf4	167.977	142.568	181.197	42.8648	34.2163	54.4186	135.297	135.741	85.0743	39.0451	30.1583
Irf5	1869.34	2102.58	2197.58	1653.24	1751.61	1700.38	1646.74	1740.52	2541.1	6987.16	6572.51
Irf7	40.7944	59.1134	62.4819	40.3434	25.0042	45.7432	293.767	341.138	471.487	6746.23	6012.57
Irf8	2908.4	3114.47	3316.89	3567.87	2226.69	3401.56	7602.07	7833.67	15815.9	16061.8	15234
Irf9	137.981	128.659	189.231	504.292	447.444	465.319	393.932	487.595	531.913	3189.32	3026.89
Irgm1	273.562	338.453	312.409	628.684	813.295	559.96	3740.49	3914.16	7578.77	24570.8	24106.6
Irgm2	91.1874	108.954	136.568	296.692	435.6	332.032	1354.47	1413.67	2541.1	9736.51	9527.02
Isg15	16.7977	12.75	21.4224	14.2883	2.63202	3.94338	184.632	166.997	279.076	2780.77	2668.01
Isg20	101.986	99.6815	126.749	95.8155	65.8005	108.049	121.095	161.639	159.017	135.229	140.739
Isoc1	1249.03	1221.68	1352.29	2027.25	1954.28	2006.39	2186.44	2065.58	2482.26	4113.06	3849.21
Itgb7	1233.43	1155.61	1294.27	1.68097	3.94803	2.36603	3406.36	3210.45	4330.84	466.636	379.995
Jak2	482.333	446.248	349.898	1651.56	1695.02	1464.57	808.795	839.449	796.677	2751.25	2720.28
Lap3	2696.03	2959.15	2930.4	1554.9	1322.59	1523.72	5879.83	6341.41	8343.64	5232.04	5319.93
Lats2	196.773	217.908	224.935	815.272	580.361	705.076	268.352	286.663	316.445	1046.6	1023.37
Lcp2	1313.82	1291.22	1305.87	6348.2	6970.91	6176.91	2893.57	3191.69	3793.36	8794.66	8903.74
Lgals3bp	100.786	146.045	125.856	6733.14	5877.3	6891.45	997.912	1130.58	1327.8	44986.6	42668
Ly6e	8528.42	9320.22	9936.4	5315.24	6539.26	5237.59	22571.5	24233.3	27738.2	80430.9	74772.6
Lysmd2	145.18	130.977	174.949	0	0	0	216.775	226.83	245.682	2.85696	15.0792
Marchf1	28.796	10.4318	4.46299	4388.18	4811.34	4468.64	215.28	228.616	201.952	9208.92	9605.43
Mthfd2	2878.4	2330.92	2965.21	901.843	1000.17	867.543	6699.09	7013.87	7259.94	486.635	516.713
Mvp	3136.37	3279.06	3565.93	2797.98	1110.71	2695.69	3147.72	3419.42	4260.87	5884.38	5824.58
Mx2	7.199	2.31817	5.35559	0.840487	2.63202	0	139.782	140.206	193.206	436.162	405.127
Myd88	1269.42	1322.52	1583.47	2694.6	2770.2	2846.33	1160.87	1213.63	1849.37	5737.72	5576.28
Nampt	4192.22	4457.85	3446.32	29759.1	33633.3	28083.2	9395.32	9797.44	11076.4	43218.1	46071.9
Ncf1	7025.03	8297.9	7773.64	13815.9	12073.1	13687.5	9837.1	10399.3	14555.7	22706.1	22082.9
Ncoa3	6954.24	7644.18	7425.52	3219.07	2807.05	3163.38	8037.12	8014.06	7815.71	5236.8	5108.82
Nfkb1	1862.14	1705.02	1909.27	4736.98	3870.39	4733.63	1686.36	1732.48	2296.21	6294.83	6257.85
Nfkbia	1842.94	2158.22	2158.3	1244.76	1252.84	1298.16	2181.2	1988.78	4454.08	3375.97	3313.4
Nlrc5	757.095	705.884	627.496	7.56438	5.26404	2.36603	3980.44	4086.51	4815.05	7621.41	7031.92
Nmi	163.177	222.545	199.049	267.275	329.003	285.501	655.557	747.467	665.488	1546.57	1554.16
Nod1	562.722	579.543	644.456	2033.98	1677.91	2044.25	1201.23	1375.27	2021.11	7315.71	7086.2
Nos2	2058.92	2504.79	1963.72	0	0	0	8136.53	8498.98	23885.2	11.4278	27.1425
Nup93	1175.84	1225.15	1138.06	1888.57	1956.91	1840.77	2240.26	2159.35	2725.56	1372.29	1367.18
Oas2	44.3939	47.5226	13.389	11.7668	13.1601	6.3094	94.185	39.2934	116.083	2466.51	2182.46
Oas3	357.551	442.771	459.688	26.0551	5.26404	7.88675	3041.58	2887.17	3841.07	11506.9	11256.1
Oasl1	17.9975	12.75	16.0668	1.68097	0	0	669.76	609.047	1307.92	378.071	309.626
Ogfr	2135.7	2417.86	2509.09	1716.27	856.723	1653.06	3140.99	3377.44	4375.36	6891.93	7042.98
P2ry14	25.1965	22.0226	8.92598	3794.8	4050.68	3473.33	59.0525	82.1589	96.2055	5237.75	5516.96
Parp12	488.332	456.68	550.733	1143.06	1210.73	1117.55	943.345	957.329	1192.63	8075.66	7949.74
Parp14	409.143	348.885	231.183	1590.2	1506.83	1489.02	1593.67	1577.99	1960.68	11737.3	11956.8
Pde4b	1423	1220.52	1254.99	868.223	863.303	771.325	768.43	776.937	846.768	2233.19	2286
Peli1	826.686	773.111	689.978	1143.06	1130.45	1098.62	1592.92	1366.34	1191.04	3004.57	2716.26
Pfkp	17819.9	19834.3	18342	2585.34	2205.63	2617.61	17420.5	18402.7	19739.6	4613.98	4711.74
Pim1	1680.97	1667.93	1654.88	2230.65	1754.24	2334.48	2263.43	2217.4	3681.25	7186.2	6907.26
Pla2g4a	2782.41	2372.65	1921.76	2053.31	2422.78	2107.34	4685.33	4575.89	3583.46	2800.77	2916.31
Pml	985.064	1549.7	1279.99	560.605	507.98	583.62	2495.15	2572.82	4222.71	1842.74	1585.32
Pnp	820.686	760.361	955.08	3587.2	3917.76	3159.43	1024.07	1159.15	1513.85	18242.6	19157.6
Pnpt1	949.069	825.27	620.356	1396.05	1723.97	1350.21	1413.52	1368.12	1090.86	1730.36	1786.38
Psma2	901.075	797.452	1017.56	1125.41	1456.82	1113.61	1408.29	1358.3	1562.35	1551.33	1581.3
Psma3	217.17	256.158	207.975	265.594	357.955	324.146	409.63	395.613	447.634	381.88	421.211
Psmb10	472.735	490.294	569.478	1061.54	752.758	963.761	3314.41	3459.6	4215.55	7542.36	7559.69
Psmb2	1804.55	2150.11	1959.25	2402.11	2961.02	2207.5	2519.82	2958.61	2945	3015.04	2962.55
Psmb8	1210.63	1219.36	1490.64	1339.74	973.848	1250.84	7080.32	7558.62	8344.44	12925.8	12853.5
Psmb9	305.958	251.522	332.046	350.483	377.695	362.002	3455.69	3436.38	4226.68	5399.65	5578.29
Psme1	779.892	749.929	932.765	1191.81	998.852	1040.26	3216.49	3907.01	4182.95	6345.3	6507.16
Psme2	51.5929	31.2953	80.3338	71.4414	44.7444	93.0637	161.46	180.392	205.928	379.975	383.011
Ptgs2	1911.34	1644.74	1366.57	0	2.63202	0	8144.01	6987.97	9800.24	11.4278	17.0897
Ptpn1	3281.55	3835.42	3931	11816.4	8423.78	12636.9	4951.44	5228.7	6565.83	13555.3	13437.5
Ptpn2	1099.05	1075.63	956.865	1571.71	1835.83	1435.39	1627.31	1469.04	1779.41	1619.89	1721.04
Ptpn6	5424.45	6643.89	6883.72	12496.4	9100.21	12411.4	6540.62	6970.11	8273.68	18927.3	18718.3
Rapgef6	1793.75	1725.88	1120.21	1579.27	1556.84	1654.64	1974.89	1733.37	1524.18	1524.66	1506.91
Rbck1	2932.39	3291.81	3494.52	2288.65	1464.72	2358.93	4517.14	4726.81	5270.63	3806.42	3715.51
Ripk1	1167.44	1125.47	1189.83	4536.95	4148.07	4258.06	725.822	776.044	1001.81	5423.45	5378.24
Ripk2	735.498	701.247	656.952	871.585	989.64	789.464	793.845	918.929	1024.87	1222.78	1247.55
Rnf213	4801.74	4700.1	4579.03	2339.92	2312.23	2430.7	6731.98	6550.38	7751.3	48780.6	47282.2
Rnf31	571.121	580.702	631.959	716.095	479.028	676.684	1103.31	1206.49	1338.93	1951.3	1753.2
Rsad2	0	0	0	5.88341	0	0	14.2025	18.7537	9.54105	1344.67	1325.96
Rtp4	9.59867	0	5.35559	10.0858	14.4761	7.09808	36.6275	33.9352	53.2708	4994.91	4781.1
Samd9l	93.587	85.7724	32.1335	1169.12	1176.51	963.761	106.145	51.7958	33.3937	4079.73	5193.26
Samhd1	3473.52	3743.85	3460.6	6438.97	7380.19	6268.39	11006.2	11195.9	19425.6	74859.9	73427.5
Sectm1a	0	0	0	0	0	0	159.217	271.481	436.503	59.0438	73.3853
Serping1	2.39967	1.15909	9.81858	0	0	0	10.465	13.3955	14.3116	94.2796	85.4486
Slamf7	23.9967	33.6135	24.1001	4.20243	0	8.67543	1183.29	1154.69	2168.2	605.675	588.087
Slc25a28	703.103	879.747	666.771	411.839	318.475	457.432	1038.28	982.334	1182.29	619.959	597.135
Socs1	9.59867	1.15909	18.7446	22.6931	21.0562	25.2376	168.187	152.708	601.881	3170.27	3048
Socs3	963.467	1111.56	1155.91	211.803	72.3806	216.097	1715.51	1767.31	2979.19	2258.9	2291.03
Sod2	1760.16	1815.13	1892.31	2676.11	3070.25	2679.92	6081.66	6375.35	9758.1	4874.92	4742.9
Sp110	245.966	197.045	287.417	324.428	380.327	340.708	965.77	985.013	1231.59	2850.29	2949.48
Sppl2a	3645.1	3160.83	3058.93	6492.76	7507.84	6303.88	4679.35	4285.66	4366.62	19394	19929.6
Sri	1442.2	1350.34	1475.46	2930.78	3125.53	2882.61	1770.83	1684.26	1920.93	3941.65	3985.93
Sspn	68.3905	106.636	56.2337	658.942	571.149	592.295	5.2325	4.46516	7.15578	263.792	280.472
St3gal5	2997.19	3272.1	2754.56	1.68097	3.94803	14.9848	3463.91	3556.94	4383.32	39.9974	45.2375
St8sia4	832.685	461.317	339.187	247.103	243.462	222.406	1051.73	650.127	377.666	330.455	314.652
Stat1	517.128	527.384	551.626	4957.19	5314.05	4597.98	15112.9	15421.8	18993.8	55182.1	54465.9
Stat2	687.505	812.52	699.797	1273.34	1194.94	1267.4	1202.73	1326.15	1841.42	9483.19	9178.18
Stat3	5154.49	5747.91	5668.89	6391.06	5541.72	6605.16	5436.57	5467.14	7212.24	12798.2	12286.5
Tap1	1025.86	970.156	1155.02	637.93	514.56	692.457	13709.9	14552.8	20369.3	18156.9	17855.7
Tapbp	2512.45	2451.47	2659.94	4172.18	4162.54	4323.52	11905.4	11885.4	15443	43890.5	41122.9
Tdrd7	722.3	669.952	668.556	960.677	934.368	977.169	654.81	677.811	738.636	2042.72	2081.93
Tnfaip2	9392.3	10468.9	10861.1	26561.1	23681.6	28061.9	8661.28	9031.22	11557.4	59192.3	57875.8
Tnfaip3	1171.04	1235.59	1203.22	463.108	500.084	384.085	856.635	842.128	1527.36	1481.81	1500.88
Tnfaip6	19.1973	10.4318	14.2816	0	1.31601	5.52073	29.1525	15.1815	15.1067	1.90464	1.00528
Tnfsf10	0	0	0	16.8097	18.4241	18.9282	17.1925	9.82334	22.2624	1510.38	1411.41
Tor1b	783.492	730.225	770.312	2041.54	1929.27	1783.2	642.102	651.02	762.489	2264.61	2298.06
Trafd1	886.677	975.951	943.476	1428.83	1183.09	1369.14	3125.3	3305.11	4198.06	10863.1	10312.1
Trim14	735.498	809.043	854.216	2112.14	2021.39	2397.57	653.315	646.555	673.439	4729.21	4413.17
Trim21	83.9884	92.7269	91.9376	404.274	344.795	380.93	205.562	223.258	250.452	2069.39	1823.57
Trim25	3977.45	4045.21	3982.77	5764.9	5766.76	6133.53	4176.28	4256.19	4438.97	11139.3	11227.9
Trim26	675.507	736.02	728.36	1503.63	979.112	1520.57	926.152	993.051	1069.39	2286.52	2103.04
Txnip	29790.7	24759.3	31810.4	2390.34	2853.11	2334.48	28897.6	29931.7	24258.1	6910.98	6488.06
Ube2l6	671.907	579.543	639.1	260.551	272.414	240.546	1151.15	1235.06	1635.49	3115.99	3013.82
Upp1	93.587	85.7724	126.749	94.1345	94.7528	53.6299	753.48	775.151	2157.87	259.031	240.261
Usp18	82.7885	96.2042	114.253	5.04292	3.94803	0	429.812	476.879	597.906	581.867	575.019
Vamp5	35.995	13.909	35.7039	38.6624	35.5323	48.8979	52.325	70.5495	52.4758	45.7113	45.2375
Vamp8	765.494	847.292	1042.55	2734.1	3021.56	2841.6	1002.4	1003.77	1241.93	4492.09	4417.19
Wars	2224.49	2056.22	2368.06	1730.56	1659.49	1636.5	5035.16	5124.21	7309.24	12641.1	12428.2
Xaf1	3.5995	11.5909	11.6038	36.1409	40.7963	30.7583	106.145	110.736	158.222	2360.8	2132.19
Zbp1	0	0	0	137.84	171.081	106.471	1.495	0.893031	0.795087	9113.69	8458.41
Znfx1	1760.16	1833.68	1987.82	2157.53	1738.45	2522.18	1857.54	1961.99	2161.84	17288.4	16483.5
